# Single-cell, clonal and spatial atlases of cranial placodes illuminate their specification and evolution

**DOI:** 10.64898/2026.04.01.715621

**Authors:** Aliia Murtazina, Yuliia Fatieieva, Felix Waern, Helen R. Maunsell, Ankita Thawani, Bettina Semsch, Johan Boström, Caleb C. Reagor, Polina Kameneva, Karina Araslanova, Sergey Isaev, Franziska Schelb, Kaj Fried, Alek G. Erickson, Alexander Klimovich, Andrea Streit, Lena M. Kutscher, Iryna Kozmikova, Zbynek Kozmik, Emma R. Andersson, Gerhard Schlosser, Andrew K. Groves, Igor Adameyko

## Abstract

The vertebrate head is defined by complex sensory structures derived from cranial placodes. Placodes arise alongside the neural crest at the neural plate border, yet the mechanisms governing their identity, diversification, and evolutionary origins are unclear. We present an integrated single-cell, spatial, and clonal atlas of placode development to resolve the dynamics of their lineage segregation. Combining single-cell RNA-sequencing, spatial transcriptomics, and high-resolution clonal tracing, we show that placodal and neighboring progenitors form a continuous transcriptional landscape with gradual transitions between domains. Domain boundary cells co-express markers of adjacent territories, suggesting transient bipotent states. Consistent with this, clonal analysis reveals sharing of progenitors between neighboring placodes, supporting a model of competitive segregation. Comparisons with amphioxus suggests that vertebrate olfactory placodes emerged from an ancestral neuroectoderm that later partitioned into distinct neural and olfactory domains. Our findings provide a unified framework for understanding the developmental and evolutionary origins of vertebrate sensory organs.
