## Supplementary Table 1 for "Single-cell, clonal and spatial atlases of cranial placodes illuminate their specification and evolution"

### Sheet: Ligand_Receptor_pairs_by_source
source	target	ligand-receptors
Adenohypophyseal	Adenohypophyseal	MDK-NCL; CALM1-MYLK; GPC3-IGF1R; MDK-ITGA6; CALM1-HMMR; CALM2-MYLK; BSG-SLC16A1; GPC3-CD81; EFNA5-EPHB1; GPC3-LRP2; SEMA3A-NRP2; CDH1-PTPRF; CDH1-PTPRM; CALM3-MYLK; FN1-ITGA6; COL18A1-GPC4
Adenohypophyseal	Epibranchial	MDK-NCL; GPC3-IGF1R; MDK-SDC4; CALM1-MYLK; DNAJB11-PRTG; CALM1-HMMR; CALM2-MYLK; GPC3-CD81; BSG-SLC16A1; CDH1-IGF1R; CDH1-PTPRF; CXCL12-ITGB1; FN1-ITGA6; CXCL12-SDC4
Adenohypophyseal	Epithelial	HSPA8-LRP2; MDK-LRP2; CALM1-PTPRA; GPC3-UNC5C; GPC3-LRP2; GPC3-IGF1R; CALM1-KCNQ5; GPC3-FLT1; MDK-SDC2; MDK-LRP1; DNAJB11-PRTG; CALM1-HMMR; GPC3-CD81; MDK-SDC4; CALM2-KCNQ5; CALM1-RYR2; HSP90B1-LRP1; GNAI2-IGF1R; GPC3-LRP1; ARPC5-LRP2; SLIT2-APP; SEMA3A-NRP1; SEMA3A-NRP1; CDH1-IGF1R; ACTR2-LRP2; LRPAP1-LRP2; CXCL12-ITGB1; CDH1-PTPRF; FBLN1-ITGB1; LAMC1-DAG1; LAMB1-DAG1; FAM3C-LAMP1; PDGFC-FLT1; S…
Adenohypophyseal	Lens	HMGB1-SDC1; GPC3-IGF1R; CALM1-MYLK; MDK-SDC4; GPC3-CD81; CALM2-MYLK; BSG-SLC16A1; CALM1-KCNQ5; MDK-SDC1; MDK-LRP1; MDK-NOTCH2; MDK-SDC2; CALM2-KCNQ5; CALM1-PTPRA; CALM1-INSR; CALM1-PDE1C; CALM2-INSR; GNAI2-IGF1R; CALM2-PDE1C; GPC3-UNC5C; GPC3-LRP2; GPC3-LRP1; CDH1-IGF1R; CDH1-PTPRF; ARF1-INSR; LAMC1-DAG1; LAMB1-DAG1; CALM3-MYLK; CXCL12-ITGB1; CALM3-KCNQ5; CDH1-PTPRM; AFDN-EPHB2; LTBP1-ITGB5; FN1-…
Adenohypophyseal	NC	MDK-NCL; HMGB1-SDC1; GPC3-IGF1R; MDK-LRP1; MDK-SDC1; CALM1-HMMR; CALM1-PTPRA; HSP90B1-LRP1; CALM1-INSR; GPC3-CD81; GPC3-UNC5C; CALM2-INSR; BSG-SLC16A1; GPC3-LRP1; SEMA3A-NRP2; PDAP1-PDGFRB; CDH1-IGF1R; GNAI2-EDNRA; CXCL12-ITGB1; FN1-ITGA9; SEMA6A-PLXNA4; LTBP1-ITGB5; FN1-SDC1; FN1-ITGA8; FN1-ITGA6; HRAS-INSR; CDH1-PTPRM; FN1-ITGAV; PDGFA-PDGFRA; LAMC1-ITGA9; WNT5B-LRP6; COL4A1-ITGA9; LAMB1-ITGA9;…
Adenohypophyseal	Neural plate	MDK-NCL; HMGB1-SDC1; YBX1-NOTCH1; GPC3-IGF1R; HSPA8-LDLR; MDK-LRP2; EFNA5-EPHA7; MDK-PTPRZ1; MDK-ITGA6; CALM1-PTPRA; CALM1-HMMR; MDK-NOTCH2; MDK-LRP1; MDK-SDC1; CALM1-MYLK; DNAJB11-PRTG; MDK-SDC2; CALM1-INSR; CALM1-CACNA1C; EFNA5-EPHB2; GPC3-CD81; CALM2-INSR; CALM2-CACNA1C; EFNA5-EPHB1; GPC3-LRP2; GPC3-UNC5C; CDH1-CDH2; APP-DCC; GPC3-LRP1; SEMA3A-NRP2; AFDN-EPHA7; CDH1-IGF1R; SLIT2-DCC; AFDN-EPHB…
Adenohypophyseal	Olfactory	HMGB1-SDC1; GPC3-IGF1R; MDK-ITGA6; CALM1-MYLK; CALM2-MYLK; CALM1-KCNQ5; CALM1-HMMR; MDK-SDC2; CALM2-KCNQ5; GPC3-CD81; CALM1-INSR; BSG-SLC16A1; CALM2-INSR; EFNA5-EPHB1; GPC3-LRP2; NECTIN3-CADM1; GPC3-LRP1; SEMA3A-NRP2; CDH1-PTPRM; CDH1-CDH2; CDH1-IGF1R; CDH1-PTPRF; APP-TSPAN12; SLIT2-ROBO2; CALM3-MYLK; FN1-ITGA6; CXCL12-ITGB1; AFDN-EPHA7; CALM3-KCNQ5; COL18A1-GPC4; LAMC1-ITGA6; FN1-SDC2; FN1-SDC1;…
Adenohypophyseal	Otic	MDK-NCL; EFNA5-EPHA4; CALM1-MYLK; CALM2-MYLK; GPC3-IGF1R; MDK-ITGA6; CALM1-HMMR; GPC3-UNC5C; BSG-SLC16A1; GPC3-CD81; EFNA4-EPHA4; NECTIN3-CADM1; SLIT2-ROBO1; CALM3-MYLK; CDH1-CDH2; CDH1-PTPRF; CXCL12-ITGB1; FN1-ITGA6; CDH1-ERBB3; WNT5B-LRP6; WNT5B-LRP6
Adenohypophyseal	Trigeminal	MDK-SDC4; MDK-ITGA6; GPC3-IGF1R; CALM1-MYLK; CALM1-HMMR; GPC3-CD81; BSG-SLC16A1; GPC3-LRP2; CDH1-PTPRF; CDH1-PTPRM; LAMC1-DAG1; NECTIN3-NECTIN2; LAMB1-DAG1; FAM3C-LAMP1; LTBP1-ITGB5; CXCL12-ITGB1; FN1-ITGA6; CXCL12-SDC4; LAMB1-ITGA6; ITGB3BP-ITGB5
Epibranchial	Adenohypophyseal	MDK-NCL; APP-RPSA; PTN-NCL; MDK-LRP2; MDK-ITGA6; GPC3-IGF1R; CALM2-MYLK; CALM1-MYLK; GPC3-CD81; BSG-SLC16A1; EFNA5-EPHB1; GPC3-LRP2; APP-APLP2; SLIT2-ROBO1; SLIT2-APP; APP-LRP6; ADAM10-CADM1; APP-TSPAN12; EFNB2-EPHA4; FGF8-FGFR2; CDH1-PTPRF; HAS2-HMMR; EFNB2-EPHB1; SEMA3A-NRP2; CDH1-PTPRM; COL18A1-GPC4; CALM3-MYLK; LAMC1-DAG1; IGF2-IGF2R; FGF8-FGFR1; FN1-ITGA6; LAMC1-ITGA6; ADAM10-TSPAN5; JAG1-NO…
Epibranchial	Epibranchial	MDK-NCL; APP-RPSA; MDK-SDC4; GPC3-IGF1R; MDK-ITGA6; DNAJB11-PRTG; HAPLN1-PRTG; CALM2-MYLK; GPC3-CD81; BSG-SLC16A1; SLIT2-APP; APP-APLP2; SLIT2-ROBO1; APP-LRP6; APP-TSPAN12; ADAM10-CADM1; EFNB2-EPHA4; FGF8-FGFR2; HAS2-HMMR; CDH1-PTPRF; EFNB2-EPHB2; LAMC1-DAG1; CXCL12-ITGB1; IGF2-IGF2R; FGF8-FGFR1; EFNA4-EPHA4; FN1-ITGA6; LAMC1-ITGA6; ADAM10-TSPAN12; JAG1-NOTCH3; CXCL12-SDC4; LAMB1-ITGA6
Epibranchial	Epithelial	APP-RPSA; HSPA8-LRP2; MDK-LRP2; GPC3-UNC5C; GPC3-LRP2; GPC3-IGF1R; HSP90B1-LRP1; CALM1-PTPRA; MDK-SDC2; MDK-LRP1; GPC3-FLT1; MDK-SDC4; DNAJB11-PRTG; CALM2-KCNQ5; HAPLN1-PRTG; GPC3-CD81; CALM1-KCNQ5; SLIT2-APP; CALM1-RYR2; GNAI2-IGF1R; APP-APLP2; CALR-LRP1; GPC3-LRP1; ARPC5-LRP2; SEMA6A-PLXNA2; VCAN-ITGB1; IGF2-IGF1R; PTN-SDC2; LAMC1-DAG1; IGF2-IGF2R; ACTR2-LRP2; APP-LRP6; CDH1-IGF1R; APP-LRP1; FB…
Epibranchial	Lens	APP-RPSA; HMGB1-SDC1; GPC3-IGF1R; MDK-SDC4; HSP90B1-LRP1; MDK-LRP2; MDK-ITGA6; CALM2-MYLK; GPC3-CD81; MDK-SDC1; MDK-LRP1; MDK-NOTCH2; MDK-SDC2; BSG-SLC16A1; CALM1-MYLK; CALM2-KCNQ5; CALM1-KCNQ5; CALM2-INSR; SLIT2-APP; CALM2-PDE1C; GNAI2-IGF1R; CALM1-INSR; CALM1-PDE1C; APP-APLP2; GPC3-UNC5C; SLIT2-ROBO1; GPC3-LRP2; CALR-LRP1; GPC3-LRP1; CALR-ITGAV; FGF8-FGFR2; SLIT3-ROBO1; APP-LRP6; IGF2-IGF1R; LA…
Epibranchial	NC	MDK-NCL; APP-RPSA; PTN-NCL; HMGB1-SDC1; GPC3-IGF1R; HSP90B1-LRP1; MDK-LRP1; MDK-SDC1; MDK-ITGA6; MDK-NOTCH2; GPC3-CD81; CALM2-INSR; GPC3-UNC5C; BSG-SLC16A1; SLIT2-ROBO1; CALR-LRP1; GPC3-LRP1; CALR-ITGAV; APP-APLP2; SLIT3-ROBO1; APP-LRP6; APP-DCC; SEMA6A-PLXNA4; ADAM10-CADM1; PDAP1-PDGFRB; APP-LRP1; IGF2-IGF1R; GNAI2-EDNRA; ARF1-INSR; APP-GPC1; SLIT2-DCC; VCAN-ITGB1; RTN4-TNFRSF19; APP-NOTCH2; CDH…
Epibranchial	Neural plate	MDK-NCL; APP-RPSA; PTN-NCL; HMGB1-SDC1; YBX1-NOTCH1; HSPA8-LRP2; GPC3-IGF1R; MDK-LRP2; MDK-PTPRZ1; HSP90B1-LRP1; HSPA8-LDLR; EFNA5-EPHA7; MDK-ITGA6; MDK-NOTCH2; MDK-LRP1; MDK-SDC1; MDK-SDC2; DNAJB11-PRTG; CALM1-PTPRA; CALM2-MYLK; APP-DCC; EFNA5-EPHB2; CALM2-INSR; GPC3-CD81; CALM2-CACNA1C; EFNA5-EPHB1; SLIT2-DCC; GPC3-LRP2; CALM1-CACNA1C; GPC3-UNC5C; CALR-LRP1; APP-APLP2; GPC3-LRP1; CDH1-CDH2; SLI…
Epibranchial	Olfactory	APP-RPSA; HMGB1-SDC1; GPC3-IGF1R; MDK-ITGA6; MDK-LRP2; CALM2-MYLK; HSP90B1-LRP1; MDK-SDC2; MDK-NOTCH2; MDK-SDC1; CALM1-MYLK; CALM2-KCNQ5; MDK-LRP1; GPC3-CD81; CALM1-KCNQ5; BSG-SLC16A1; GNAI2-IGF1R; CALM2-INSR; EFNA5-EPHB1; GPC3-LRP2; APP-APLP2; SLIT2-APP; NECTIN3-CADM1; SLIT2-ROBO1; SLIT2-ROBO2; CALR-LRP1; ADAM10-CADM1; CALR-ITGAV; GPC3-LRP1; APP-LRP6; APP-TSPAN12; IGF2-IGF1R; CDH1-PTPRM; SLIT3-R…
Epibranchial	Otic	MDK-NCL; APP-RPSA; PTN-NCL; EFNA5-EPHA4; CALM2-MYLK; MDK-ITGA6; CALM1-MYLK; GPC3-IGF1R; DNAJB11-PRTG; GPC3-UNC5C; EFNB2-EPHA4; GPC3-CD81; BSG-SLC16A1; SLIT2-ROBO1; SLIT2-APP; APP-APLP2; SLIT3-ROBO1; EFNA4-EPHA4; NECTIN3-CADM1; ADAM10-CADM1; APP-LRP6; APP-TSPAN12; CALM3-MYLK; SLIT2-ROBO2; FGF8-FGFR2; CDH1-CDH2; HAS2-HMMR; CDH1-PTPRF; CXCL12-ITGB1; SLIT3-ROBO2; FN1-ITGA6; LAMC1-ITGA6; FGF8-FGFR1; L…
Epibranchial	Trigeminal	APP-RPSA; MDK-SDC4; MDK-ITGA6; GPC3-IGF1R; MDK-LRP2; GPC3-CD81; CALM2-MYLK; BSG-SLC16A1; SLIT2-APP; APP-APLP2; GPC3-LRP2; SLIT2-ROBO1; PTN-SDC4; SLIT3-ROBO1; APP-LRP6; APP-TSPAN12; LAMC1-DAG1; FGF8-FGFR2; CDH1-PTPRF; SEMA6A-PLXNA2; SEMA6A-PLXNA4; LAMB1-DAG1; NECTIN3-NECTIN2; CDH1-PTPRM; EFNB2-EPHA4; HAS2-HMMR; FAM3C-LAMP1; EFNB2-EPHB2; IGF2-IGF2R; CXCL12-ITGB1; COL18A1-ITGB5; COL18A1-GPC4; FN1-IT…
Epithelial	Adenohypophyseal	MDK-NCL; APP-RPSA; GPC3-IGF1R; BSG-SLC16A1; CALM1-MYLK; CALM1-HMMR; EFNA5-EPHA4; GPC3-CD81; HAPLN1-PRTG; EFNA5-EPHB1; CALM2-MYLK; DNAJB11-PRTG; GPC3-LRP2; GNAI2-IGF1R; IGF2-IGF1R; APP-APLP2; SLIT3-ROBO1; NECTIN3-CADM1; APP-LRP6; IGF2-IGF2R; APP-TSPAN12; SPARC-FGFR1; ARPC5-LRP2; WNT6-LRP6; WNT6-LRP6; DLK1-NOTCH3; CALM3-MYLK; CDH1-PTPRF; BMP5-PTPRD; COL18A1-GPC4; CDH1-PTPRM; NECTIN3-NECTIN2; LAMC1-…
Epithelial	Epibranchial	APP-RPSA; GPC3-IGF1R; EFNA5-EPHA4; BSG-SLC16A1; CALM1-MYLK; GPC3-CD81; HAPLN1-PRTG; CALM1-HMMR; DNAJB11-PRTG; MDK-SDC4; CALM2-MYLK; EFNA5-EPHB2; GNAI2-IGF1R; IGF2-IGF1R; APP-APLP2; IGF2-IGF2R; SLIT3-ROBO1; APP-LRP6; SPARC-FGFR1; NECTIN3-CADM1; APP-TSPAN12; WNT6-LRP6; WNT6-LRP6; DLK1-NOTCH3; CALM3-MYLK; EFNB2-EPHA4; HSPG2-ITGB1; CDH1-PTPRF; NECTIN3-NECTIN2; WNT4-SMO; LAMC1-DAG1; WNT4-LRP6; WNT4-LR…
Epithelial	Epithelial	APP-RPSA; HSPA8-LRP2; MDK-LRP2; GPC3-UNC5C; GPC3-LRP2; GPC3-IGF1R; CALM1-PTPRA; GPC3-FLT1; GPC3-CD81; CALM1-KCNQ5; HAPLN1-PRTG; CALM1-HMMR; DNAJB11-PRTG; CALM1-RYR2; HSP90B1-LRP1; GNAI2-IGF1R; BSG-SLC16A1; CALM2-KCNQ5; ARPC5-LRP2; MDK-SDC2; MDK-LRP1; EFNA5-EPHB2; IGF2-IGF1R; IGF2-IGF2R; GPC3-LRP1; APP-APLP2; CALR-LRP1; ACTR2-LRP2; APP-LRP6; SLIT2-APP; SPARC-FGFR1; APP-LRP1; HSPG2-LRP2; LAMC1-DAG1…
Epithelial	Lens	APP-RPSA; GPC3-IGF1R; BSG-SLC16A1; GPC3-CD81; CALM1-MYLK; CALM1-KCNQ5; CALM1-HMMR; CALM2-MYLK; CALM1-PTPRA; GNAI2-IGF1R; HSP90B1-LRP1; CALM1-INSR; CALM1-PDE1C; MDK-SDC4; EFNA5-EPHB2; CALM2-KCNQ5; IGF2-IGF1R; GPC3-UNC5C; EFNA5-EPHB1; MDK-LRP1; MDK-SDC2; GPC3-LRP2; APP-APLP2; CALM2-INSR; GPC3-LRP1; CALM2-PDE1C; SLIT3-ROBO1; CALR-LRP1; CALR-ITGAV; APP-LRP6; ARF1-INSR; BMP5-PTPRD; SPARC-FGFR1; IGF2-I…
Epithelial	NC	MDK-NCL; APP-RPSA; GPC3-IGF1R; CALM1-HMMR; BSG-SLC16A1; CALM1-PTPRA; HSP90B1-LRP1; GPC3-CD81; GPC3-UNC5C; CALM1-INSR; GNAI2-IGF1R; MDK-LRP1; MDK-SDC1; EFNA5-EPHA7; EFNA5-EPHB2; GPC3-LRP1; IGF2-IGF1R; CALM2-INSR; SLIT3-ROBO1; CALR-LRP1; APP-APLP2; CALR-ITGAV; APP-LRP6; APP-DCC; GNAI2-EDNRA; NECTIN3-CADM1; SPARC-FGFR1; APP-LRP1; ARF1-INSR; RTN4-TNFRSF19; WNT6-LRP6; IGF2-IGF2R; APP-GPC1; APP-NOTCH2;…
Epithelial	Neural plate	MDK-NCL; APP-RPSA; GPC3-IGF1R; EFNA5-EPHA7; EFNA5-EPHA4; CALM1-PTPRA; CALM1-HMMR; EFNA5-EPHB2; CALM1-MYLK; BSG-SLC16A1; HSPA8-LDLR; HAPLN1-PRTG; HSP90B1-LRP1; DNAJB11-PRTG; GPC3-CD81; APP-DCC; MDK-LRP2; GNAI2-IGF1R; EFNA5-EPHB1; MDK-PTPRZ1; CALM1-INSR; CALM1-CACNA1C; MDK-NOTCH2; GPC3-LRP2; MDK-LRP1; IGF2-IGF1R; CALM2-MYLK; GPC3-UNC5C; GPC3-LRP1; CALM2-INSR; CALM2-CACNA1C; APP-APLP2; CALR-LRP1; AP…
Epithelial	Olfactory	APP-RPSA; GPC3-IGF1R; CALM1-MYLK; BSG-SLC16A1; EFNA5-EPHA4; CALM1-KCNQ5; CALM1-HMMR; GPC3-CD81; MDK-ITGA6; CALM2-MYLK; CALM1-PTPRA; GNAI2-IGF1R; EFNA5-EPHB1; EFNA5-EPHA7; CALM1-INSR; HSP90B1-LRP1; CALM2-KCNQ5; EFNA5-EPHB2; IGF2-IGF1R; MDK-SDC2; GPC3-LRP2; CALM2-INSR; APP-APLP2; GPC3-LRP1; NECTIN3-CADM1; SLIT3-ROBO1; SLIT3-ROBO2; CALR-LRP1; APP-LRP6; CALR-ITGAV; APP-TSPAN12; ADAM10-CADM1; IGF2-IGF…
Epithelial	Otic	MDK-NCL; APP-RPSA; EFNA5-EPHA4; CALM1-MYLK; GPC3-IGF1R; BSG-SLC16A1; CALM2-MYLK; GPC3-UNC5C; GPC3-CD81; CALM1-HMMR; HAPLN1-PRTG; CALM1-PTPRA; DNAJB11-PRTG; EFNA5-EPHA7; GNAI2-IGF1R; SLIT3-ROBO1; APP-APLP2; IGF2-IGF1R; EFNB2-EPHA4; NECTIN3-CADM1; APP-LRP6; EFNB1-EPHA4; IGF2-IGF2R; SPARC-FGFR1; APP-TSPAN12; CALM3-MYLK; ADAM10-CADM1; WNT6-LRP6; WNT6-LRP6; SLIT3-ROBO2; CDH1-CDH2; HSPG2-ITGB1; CDH1-PT…
Epithelial	Trigeminal	APP-RPSA; GPC3-IGF1R; BSG-SLC16A1; MDK-SDC4; GPC3-CD81; CALM1-MYLK; CALM1-HMMR; CALM1-PTPRA; EFNA5-EPHA4; HAPLN1-PRTG; EFNA5-EPHB2; DNAJB11-PRTG; CALM2-MYLK; GNAI2-IGF1R; GPC3-LRP2; APP-APLP2; IGF2-IGF1R; IGF2-IGF2R; SLIT3-ROBO1; APP-LRP6; APP-TSPAN12; SPARC-FGFR1; ARPC5-LRP2; LAMC1-DAG1; WNT6-LRP6; WNT6-LRP6; DLK1-NOTCH3; LAMB1-DAG1; HSPG2-DAG1; NECTIN3-NECTIN2; CDH1-PTPRF; BMP5-PTPRD; FAM3C-LAM…
Lens	Adenohypophyseal	MDK-NCL; APP-RPSA; MDK-LRP2; MDK-ITGA6; GPC3-IGF1R; EFNA5-EPHA4; HAPLN1-PRTG; EFNA5-EPHB1; GPC3-CD81; CALM1-MYLK; CALM1-HMMR; CALM2-MYLK; GPC3-LRP2; BSG-SLC16A1; SEMA3A-NRP2; APP-APLP2; APP-LRP6; APP-TSPAN12; CDH1-PTPRF; SOSTDC1-LRP6; CDH1-IGF1R; CDH1-PTPRM; FN1-ITGA6; BMP7-PTPRK; CALM3-MYLK; COL18A1-GPC4; NRG1-LGR4; NECTIN3-NECTIN2; IGF2-IGF2R; NRG1-LSR; HSPG2-DAG1; MAML2-NOTCH3; EFNB2-EPHB1; BM…
Lens	Epibranchial	MDK-NCL; APP-RPSA; EFNA5-EPHA4; GPC3-IGF1R; MDK-SDC4; HAPLN1-PRTG; MDK-ITGA6; GPC3-CD81; EFNA5-EPHB2; CALM1-MYLK; CALM2-MYLK; APP-APLP2; SLIT2-APP; APP-LRP6; APP-TSPAN12; CDH1-IGF1R; SOSTDC1-LRP6; CDH1-PTPRF; IGF2-IGF1R; FN1-ITGA6; BMP7-PTPRK; CALM3-MYLK; HSPG2-ITGB1; IGF2-IGF2R; NRG1-LGR4; ANGPT1-ITGB1; AFDN-EPHB2; NECTIN3-NECTIN2; AGRN-ITGB1; LGALS1-ITGB1; CXCL12-ITGB1; NRG1-LSR; EFNA4-EPHA4; M…
Lens	Epithelial	APP-RPSA; MDK-LRP2; HSPA8-LRP2; GPC3-UNC5C; GPC3-LRP2; GPC3-IGF1R; HAPLN1-PRTG; MDK-SDC2; MDK-LRP1; GPC3-FLT1; MDK-SDC4; GPC3-CD81; CALM1-PTPRA; EFNA5-EPHB2; CALM1-KCNQ5; CALM1-HMMR; CALM2-KCNQ5; CALM1-RYR2; GPC3-LRP1; APP-APLP2; SLIT2-APP; SEMA3A-NRP1; SEMA3A-NRP1; PDGFC-FLT1; ARPC5-LRP2; CDH1-IGF1R; IGF2-IGF1R; APP-LRP6; CDH1-PTPRF; IGF2-IGF2R; APP-LRP1; ACTR2-LRP2; HSPG2-LRP2; HSPG2-ITGB1; FBL…
Lens	Lens	APP-RPSA; GPC3-IGF1R; MDK-SDC4; MDK-LRP2; GPC3-CD81; MDK-ITGA6; MDK-SDC1; MDK-LRP1; MDK-NOTCH2; MDK-SDC2; EFNA5-EPHB2; EFNA5-EPHB1; CALM1-MYLK; HAPLN1-PRTG; CALM2-MYLK; CALM1-KCNQ5; BSG-SLC16A1; GPC3-UNC5C; CALM2-KCNQ5; GPC3-LRP2; CALM1-INSR; GPC3-LRP1; CALM1-PDE1C; APP-APLP2; CALM2-INSR; CALM2-PDE1C; SLIT2-APP; APP-LRP6; SLIT2-ROBO1; CDH1-IGF1R; CDH1-PTPRF; IGF2-IGF1R; ARF1-INSR; SLIT3-ROBO1; BM…
Lens	NC	MDK-NCL; APP-RPSA; GPC3-IGF1R; MDK-LRP1; MDK-SDC1; MDK-ITGA6; MDK-NOTCH2; EFNA5-EPHA4; HAPLN1-PRTG; EFNA5-EPHA7; GPC3-CD81; EFNA5-EPHB2; GPC3-UNC5C; CALM1-HMMR; CALM1-PTPRA; GPC3-LRP1; CALM1-INSR; CALM2-INSR; SEMA3A-NRP2; APP-APLP2; APP-LRP6; SLIT2-ROBO1; APP-DCC; SLIT3-ROBO1; CDH1-IGF1R; APP-LRP1; SOSTDC1-LRP6; ARF1-INSR; APP-GPC1; FN1-ITGA9; IGF2-IGF1R; APP-NOTCH2; APP-TNFRSF21; RTN4-TNFRSF19; …
Lens	Neural plate	MDK-NCL; APP-RPSA; EFNA5-EPHA7; GPC3-IGF1R; EFNA5-EPHA4; MDK-LRP2; MDK-PTPRZ1; MDK-ITGA6; MDK-NOTCH2; HAPLN1-PRTG; EFNA5-EPHB2; MDK-LRP1; MDK-SDC1; MDK-SDC2; EFNA5-EPHB1; GPC3-CD81; CALM1-PTPRA; CALM1-HMMR; APP-DCC; GPC3-LRP2; GPC3-UNC5C; GPC3-LRP1; CALM1-INSR; CALM1-CACNA1C; CDH1-CDH2; CALM2-INSR; CALM2-CACNA1C; APP-APLP2; SLIT2-DCC; SEMA3A-NRP2; APP-LRP6; CDH1-IGF1R; AFDN-EPHA7; APP-NOTCH2; SOS…
Lens	Olfactory	MDK-NCL; APP-RPSA; GPC3-IGF1R; MDK-ITGA6; EFNA5-EPHA4; MDK-LRP2; MDK-SDC2; MDK-NOTCH2; EFNA5-EPHB1; MDK-SDC1; EFNA5-EPHA7; MDK-SDC4; MDK-LRP1; EFNA5-EPHB2; GPC3-CD81; CALM1-MYLK; HAPLN1-PRTG; CALM2-MYLK; CALM1-KCNQ5; CALM1-HMMR; CALM2-KCNQ5; GPC3-LRP2; CALM1-INSR; BSG-SLC16A1; GPC3-LRP1; APP-APLP2; SEMA3A-NRP2; NECTIN3-CADM1; APP-LRP6; ADAM10-CADM1; CDH1-PTPRM; APP-TSPAN12; CDH1-CDH2; CDH1-IGF1R;…
Lens	Otic	MDK-NCL; APP-RPSA; EFNA5-EPHA4; MDK-ITGA6; GPC3-IGF1R; HAPLN1-PRTG; CALM1-MYLK; GPC3-UNC5C; EFNA5-EPHA7; GPC3-CD81; CALM2-MYLK; BSG-SLC16A1; APP-APLP2; SLIT2-ROBO1; EFNB2-EPHA4; SLIT3-ROBO1; EFNA4-EPHA4; SLIT2-APP; NECTIN3-CADM1; EFNB1-EPHA4; APP-LRP6; EFNA2-EPHA4; ADAM10-CADM1; APP-TSPAN12; CDH1-CDH2; SOSTDC1-LRP6; CALM3-MYLK; CDH1-IGF1R; FN1-ITGA6; CDH1-PTPRF; BMP7-PTPRK; NRG1-LGR4; HSPG2-ITGB1…
Lens	Trigeminal	MDK-NCL; APP-RPSA; MDK-SDC4; MDK-ITGA6; GPC3-IGF1R; MDK-LRP2; EFNA5-EPHA4; GPC3-CD81; HAPLN1-PRTG; EFNA5-EPHB2; GPC3-LRP2; APP-APLP2; SLIT2-APP; APP-LRP6; APP-TSPAN12; CDH1-PTPRF; CDH1-PTPRM; CDH1-IGF1R; FN1-ITGA6; SOSTDC1-LRP6; HSPG2-DAG1; LAMB1-DAG1; BMP7-PTPRK; NECTIN3-NECTIN2; LAMC1-DAG1; AGRN-DAG1; LAMA5-DAG1; IGF2-IGF2R; FAM3C-LAMP1; COL18A1-ITGB5; HSPG2-ITGB1; SEMA6A-PLXNA2; AFDN-EPHB2; CO…
NC	Adenohypophyseal	MDK-NCL; HSPA8-LRP2; NECTIN3-CADM1; ADAM10-CADM1; VCAN-ITGB1; IGFBP4-LRP6; CALM3-MYLK; NECTIN3-NECTIN2; SFRP1-FZD2; CTHRC1-ROR2; NID1-PTPRF; ADAM10-TSPAN5; ADAM12-ITGB1; CTHRC1-FZD3; MAML2-NOTCH3; NECTIN3-NECTIN1; EFNB2-EPHB1; ADAM10-TSPAN12; SERPINF1-PLXDC2; VEGFC-NRP2; EFNB1-EPHB1; B2M-TFRC; PSEN1-NOTCH3; MMP2-FGFR1
NC	Epibranchial	DNAJB11-PRTG; GPC3-CD81; NECTIN3-CADM1; VCAN-ITGB1; ADAM10-CADM1; SPON1-APP; IGFBP4-LRP6; SFRP1-FZD2; JAM3-ITGB1; NECTIN3-NECTIN2; CALM3-MYLK; CTHRC1-ROR2; ADAM12-ITGB1; NID1-PTPRF; VEGFC-ITGB1; LGALS1-ITGB1; NID1-ITGB1; EFNA2-EPHA4; MAML2-NOTCH3; ADAM10-TSPAN12; RGMA-BMPR1B; SERPINF1-PLXDC2; ADAM12-SDC4; NCAM1-FGFR1; MMP2-FGFR1; PSEN1-NOTCH3; B2M-TFRC
NC	Epithelial	HSPA8-LRP2; MDK-LRP2; GPC3-UNC5C; GPC3-LRP2; GPC3-IGF1R; CALM1-PTPRA; HAPLN1-PRTG; DNAJB11-PRTG; GPC3-FLT1; MDK-SDC2; MDK-LRP1; GPC3-CD81; CALM2-KCNQ5; CALM1-KCNQ5; CALM1-RYR2; VCAN-ITGB1; CALR-LRP1; ARPC5-LRP2; GPC3-LRP1; SPON1-APP; SLIT2-APP; ACTR2-LRP2; JAM3-ITGB1; FBLN1-ITGB1; ADAM12-ITGB1; LRPAP1-LRP2; VEGFC-ITGB1; ADAM17-ITGB1; LAMC1-DAG1; IGFBP4-LRP6; FAM3C-LAMP1; LGALS1-ITGB1; NID1-ITGB1;…
NC	Lens	HSPA8-LRP2; GPC3-IGF1R; GPC3-CD81; CALM2-MYLK; BSG-SLC16A1; CALM2-KCNQ5; CALM1-KCNQ5; CALR-LRP1; GPC3-LRP1; VCAN-ITGB1; SPON1-APP; IGFBP4-LRP6; ARF1-INSR; NCAM1-FGFR2; LAMC1-DAG1; CALM3-MYLK; NCAM1-ROBO1; NID1-PTPRF; NECTIN3-NECTIN2; CALM3-KCNQ5; LAMB1-DAG1; JAM3-ITGB1; IGFBP4-FZD8; ADAM12-ITGB1; FAM3C-LAMP1; CALM3-INSR; VEGFC-ITGB1; SERPINF1-PLXDC2; CALM3-PDE1C; NID1-ITGB1; ARF6-SMAP1; RGMA-NEO1…
NC	NC	MDK-NCL; HMGB1-SDC1; GPC3-IGF1R; MDK-LRP1; GPC3-UNC5C; CALR-LRP1; GPC3-LRP1; NECTIN3-CADM1; CALR-ITGAV; VCAN-ITGB1; ADAM10-CADM1; PDAP1-PDGFRB; IGFBP4-LRP6; NCAM1-ROBO1; JAM3-ITGB1; FBLN1-ITGB1; ADAM12-ITGB1; VEGFC-ITGB1; ADAM17-ITGB1; LGALS1-ITGB1; NID1-ITGB1; CALM3-INSR; COL2A1-ITGA9; ARF6-SMAP1; COL1A2-ITGA9; FN1-ITGA9; ADAM12-ITGA9; COL4A1-ITGA9; FARP2-PLXNA4; COL9A1-ITGA9; MAML2-NOTCH2; LAMC…
NC	Neural plate	HSPA8-LRP2; YBX1-NOTCH1; HSPA8-LDLR; GPC3-IGF1R; EFNA5-EPHA7; MDK-PTPRZ1; GPC3-LRP2; NECTIN3-CADM1; APP-DCC; CALR-LRP1; GPC3-LRP1; VCAN-ITGB1; ADAM10-CADM1; IGFBP4-LRP6; SLIT2-DCC; CTHRC1-FZD3; JAM3-ITGB1; FBLN1-ITGB1; ADAM12-ITGB1; ADAM10-TSPAN5; EFNA2-EPHA7; AFDN-EPHA7; NCAM1-FGFR2; VEGFC-ITGB1; ADAM17-ITGB1; ADAM17-ERBB4; EFNA4-EPHA7; LGALS1-ITGB1; NID1-ITGB1; CALM3-INSR; EFNA2-EPHA4; ADAM10-N…
NC	Olfactory	HSPA8-LRP2; GPC3-IGF1R; MDK-ITGA6; CALM2-MYLK; CALM2-KCNQ5; GPC3-CD81; NECTIN3-CADM1; ADAM10-CADM1; VCAN-ITGB1; IGFBP4-LRP6; CALM3-MYLK; SPON1-APP; IGFBP4-FZD8; SLIT2-ROBO2; CALM3-KCNQ5; SFRP1-FZD2; JAM3-ITGB1; NID1-PTPRF; ADAM12-ITGB1; NECTIN3-NECTIN2; CTHRC1-FZD3; VEGFC-ITGB1; CTHRC1-ROR2; CALM3-INSR; NID1-ITGB1; ADAM10-TSPAN5; FN1-ITGA6; MAML2-NOTCH3; EFNA2-EPHA4; NECTIN3-NECTIN1; ADAM10-TSPAN…
NC	Otic	MDK-NCL; EFNA5-EPHA4; CALM2-MYLK; CALM1-MYLK; GPC3-UNC5C; GPC3-CD81; EFNB2-EPHA4; NECTIN3-CADM1; EFNA2-EPHA4; EFNA4-EPHA4; ADAM10-CADM1; EFNB1-EPHA4; VCAN-ITGB1; NCAM1-ROBO1; CALM3-MYLK; IGFBP4-LRP6; SPON1-APP; SFRP1-FZD2; CTHRC1-ROR2; JAM3-ITGB1; RGMA-BMPR1B; ADAM12-ITGB1; NID1-PTPRF; NCAM1-FGFR2; VEGFC-ITGB1; NID1-ITGB1; ADAM10-TSPAN5; CTHRC1-FZD3; ADAM10-TSPAN12; ADAM10-TSPAN14; SERPINF1-PLXDC…
NC	Trigeminal	HSPA8-LRP2; MDK-SDC4; GPC3-CD81; PTN-SDC4; VCAN-ITGB1; SPON1-APP; CTHRC1-ROR2; NECTIN3-NECTIN2; IGFBP4-LRP6; NID1-PTPRF; LAMC1-DAG1; FAM3C-LAMP1; NCAM1-ROBO1; NCAM1-FGFR2; JAM3-ITGB1; LAMB1-DAG1; ADAM12-ITGB1; ADAM12-SDC4; SERPINF1-PLXDC2; VEGFC-ITGB1; ARF6-SMAP1; MAML2-NOTCH3; NID1-ITGB1; ADAM10-TSPAN5; TLN1-ITGB5; ADAM10-TSPAN12; VCL-ITGB5; ITGB3BP-ITGB5; FARP2-PLXNA2; COL4A2-ITGB5; PSEN1-NOTCH…
Neural plate	Adenohypophyseal	PTN-NCL; LAMA1-RPSA; HSPA8-LRP2; GNAI2-IGF1R; EFNA5-EPHB1; FGF14-FGFR2; NECTIN3-CADM1; SFRP1-FZD2; SLIT2-ROBO1; ADAM10-CADM1; FGF14-FGFR1; SPON1-APP; NCAM1-ROBO1; NECTIN3-NECTIN2; CALM3-MYLK; NTRK3-PTPRF; NCAM1-FGFR2; NTN1-NEO1; RGMA-NEO1; NTRK3-PTPRD; COL18A1-GPC4; NLGN2-NRXN3; ADAM10-TSPAN5; NRG1-LGR4; FGF13-FGFR2; NECTIN3-NECTIN1; MAML2-NOTCH3; SPARC-FGFR1; RGMA-BMPR1B; WNT5B-LRP6; WNT5B-LRP6;…
Neural plate	Epibranchial	PTN-NCL; LAMA1-RPSA; DNAJB11-PRTG; GNAI2-IGF1R; PTN-SDC4; SFRP1-FZD2; SLIT2-APP; NECTIN3-CADM1; FGF14-FGFR2; SLIT2-ROBO1; ADAM10-CADM1; SPON1-APP; FGF14-FGFR1; VCAN-ITGB1; NCAM1-ROBO1; JAM3-ITGB1; NECTIN3-NECTIN2; FBLN1-ITGB1; CALM3-MYLK; RGMA-BMPR1B; NCAM1-FGFR2; AFDN-EPHB2; NTRK3-PTPRF; NTN1-NEO1; RGMA-NEO1; SPARC-FGFR1; VEGFC-ITGB1; FGF13-FGFR2; NRG1-LGR4; FST-BMPR1B; MAML2-NOTCH3; WNT5B-LRP6;…
Neural plate	Epithelial	HSPA8-LRP2; LAMA1-RPSA; MDK-LRP2; GNAI2-IGF1R; CALM1-PTPRA; DNAJB11-PRTG; GPC3-UNC5C; GPC3-LRP2; CALM1-KCNQ5; SLIT2-APP; CALM1-RYR2; PTN-SDC2; GPC3-FLT1; PTN-SDC4; FGF14-FGFR2; SPON1-APP; VCAN-ITGB1; CALR-LRP1; NTN1-UNC5C; ARPC5-LRP2; ACTR2-LRP2; JAM3-ITGB1; SFRP1-FZD2; FBLN1-ITGB1; FGF14-FGFR1; APOE-LRP2; LRPAP1-LRP2; AGRN-LRP2; ADAM17-ITGB1; LAMA1-DAG1; AGRN-ITGB1; LAMC1-DAG1; VEGFC-ITGB1; LGAL…
Neural plate	Lens	LAMA1-RPSA; HSPA8-LRP2; GNAI2-IGF1R; FGF14-FGFR2; PTN-SDC4; SLIT2-APP; PTN-PTPRS; PTN-CDH10; PTN-SDC1; PTN-SDC2; PTN-PLXNB2; SLIT2-ROBO1; SPON1-APP; SLIT3-ROBO1; GNAI2-F2R; NTRK3-PTPRD; SFRP1-FZD2; NCAM1-FGFR2; FGF14-FGFR1; VCAN-ITGB1; NCAM1-ROBO1; FGF13-FGFR2; LAMA1-DAG1; SLIT2-ROBO2; LAMC1-DAG1; CALM3-MYLK; JAM3-ITGB1; NTRK3-PTPRF; NTN1-NEO1; NECTIN3-NECTIN2; RGMA-NEO1; AGRN-DAG1; CALM3-KCNQ5; …
Neural plate	NC	MDK-NCL; PTN-NCL; LAMA1-RPSA; GNAI2-IGF1R; PTN-SDC1; PTN-PTPRS; SLIT2-ROBO1; NECTIN3-CADM1; CALR-LRP1; GNAI2-EDNRA; SFRP1-FZD2; PDAP1-PDGFRB; FGF14-FGFR2; SLIT3-ROBO1; ADAM10-CADM1; VCAN-ITGB1; GNAI2-F2R; FGF14-FGFR1; NCAM1-ROBO1; JAM3-ITGB1; SLIT2-DCC; FBLN1-ITGB1; SPON1-APP; SLIT2-SDC1; SLIT2-GPC1; ADAM17-ITGB1; SLIT2-ROBO2; NTN1-NEO1; NTN1-UNC5C; RGMA-NEO1; AGRN-ITGB1; SEMA6A-PLXNA4; VEGFC-ITG…
Neural plate	Neural plate	PTN-NCL; LAMA1-RPSA; HSPA8-LRP2; YBX1-NOTCH1; HSPA8-LDLR; EFNA5-EPHA7; GNAI2-IGF1R; MDK-PTPRZ1; EFNA5-EPHB2; PTN-PTPRZ1; PTN-PTPRS; EFNA5-EPHB1; FGF14-FGFR2; SLIT2-DCC; PTN-SDC1; PTN-SDC2; PTN-PLXNB2; NECTIN3-CADM1; APP-DCC; FGF14-FGFR1; ADAM10-CADM1; SLIT2-ROBO1; NTN1-DCC; AFDN-EPHA7; SFRP1-FZD2; GNAI2-F2R; VCAN-ITGB1; SLIT2-ROBO2; RTN4-TNFRSF19; JAM3-ITGB1; NCAM1-ROBO1; AFDN-EPHB2; FBLN1-ITGB1;…
Neural plate	Olfactory	PTN-NCL; LAMA1-RPSA; HSPA8-LRP2; GNAI2-IGF1R; MDK-ITGA6; NECTIN3-CADM1; EFNA5-EPHB1; PTN-PTPRS; PTN-SDC2; PTN-SDC1; ADAM10-CADM1; PTN-SDC4; PTN-PLXNB2; FGF14-FGFR2; SFRP1-FZD2; SLIT2-APP; SLIT2-ROBO1; SLIT2-ROBO2; GNAI2-F2R; SLIT3-ROBO2; FGF14-FGFR1; VCAN-ITGB1; SPON1-APP; NCAM1-ROBO1; NRG1-LGR4; CALM3-MYLK; JAM3-ITGB1; AFDN-EPHA7; NTRK3-PTPRD; NECTIN3-NECTIN2; CALM3-KCNQ5; NTN1-NEO1; RGMA-NEO1; …
Neural plate	Otic	MDK-NCL; PTN-NCL; LAMA1-RPSA; EFNA5-EPHA4; CALM1-MYLK; CALM2-MYLK; GNAI2-IGF1R; SLIT2-ROBO1; SFRP1-FZD2; EFNB2-EPHA4; SLIT3-ROBO1; NECTIN3-CADM1; FGF14-FGFR2; SLIT2-APP; ADAM10-CADM1; EFNB1-EPHA4; NCAM1-ROBO1; EFNB3-EPHA4; EFNA4-EPHA4; EFNA2-EPHA4; SPON1-APP; FGF14-FGFR1; VCAN-ITGB1; RGMA-BMPR1B; CALM3-MYLK; FST-BMPR1B; JAM3-ITGB1; NTN1-UNC5C; SLIT2-ROBO2; NCAM1-FGFR2; RGMB-BMPR1B; AFDN-EPHA7; NE…
Neural plate	Trigeminal	PTN-NCL; LAMA1-RPSA; MDK-SDC4; PTN-SDC4; GNAI2-IGF1R; FGF14-FGFR2; SLIT2-APP; SLIT2-ROBO1; SFRP1-FZD2; SPON1-APP; SLIT3-ROBO1; FGF14-FGFR1; VCAN-ITGB1; NECTIN3-NECTIN2; NCAM1-ROBO1; NCAM1-FGFR2; NTRK3-PTPRF; JAM3-ITGB1; LAMA1-DAG1; NTRK3-PTPRD; LAMC1-DAG1; FGF13-FGFR2; AGRN-DAG1; FAM3C-LAMP1; AFDN-EPHB2; NTN1-NEO1; RGMA-NEO1; ADAM10-TSPAN5; MAML2-NOTCH3; COL18A1-ITGB5; LAMA1-SDC4; VEGFC-ITGB1; CO…
Olfactory	Adenohypophyseal	MDK-NCL; LAMA1-RPSA; MDK-LRP2; MDK-ITGA6; CALM1-MYLK; CALM2-MYLK; GPC3-LRP2; SLIT2-ROBO1; NECTIN3-CADM1; SLIT2-APP; DLK1-NOTCH3; SEMA3A-NRP2; WNT5A-PTPRK; CDH1-PTPRF; BMP7-PTPRK; APP-TSPAN12; CDH1-PTPRM; CALM3-MYLK; NECTIN3-NECTIN2; WNT5A-ROR2; WNT5A-FZD2; COL18A1-GPC4; CXCL12-ITGB1; WNT5B-LRP6; WNT5B-LRP6; WNT5A-FZD3; NECTIN3-NECTIN1; RGMA-NEO1; MAML2-NOTCH3; WNT5A-RYK; BMP7-ACVR2B; BMP7-ACVR2A;…
Olfactory	Epibranchial	MDK-NCL; MDK-SDC4; MDK-ITGA6; DNAJB11-PRTG; GPC3-CD81; SLIT2-APP; SLIT2-ROBO1; NECTIN3-CADM1; DLK1-NOTCH3; VCAN-ITGB1; APP-TSPAN12; CDH1-IGF1R; WNT5A-ROR1; WNT5A-PTPRK; CDH1-PTPRF; SFRP1-FZD2; BMP7-PTPRK; WNT5A-FZD2; NECTIN3-NECTIN2; CALM3-MYLK; CXCL12-ITGB1; WNT5A-ROR2; AFDN-EPHB2; IGF2-IGF2R; FAM3C-LAMP1; WNT5B-LRP6; WNT5B-LRP6; VEGFA-ITGB1; RGMA-BMPR1B; MAML2-NOTCH3; CXCL12-SDC4; WNT5A-RYK; BM…
Olfactory	Epithelial	HSPA8-LRP2; MDK-LRP2; GPC3-UNC5C; CALM1-PTPRA; GPC3-LRP2; GPC3-IGF1R; MDK-SDC2; MDK-LRP1; MDK-SDC4; DNAJB11-PRTG; CALM1-KCNQ5; GPC3-FLT1; CALM2-KCNQ5; GPC3-CD81; SLIT2-APP; GNAI2-IGF1R; CALM1-RYR2; GPC3-LRP1; PDGFC-FLT1; CALR-LRP1; APP-APLP2; ARPC5-LRP2; VCAN-ITGB1; ACTR2-LRP2; IGF2-IGF1R; CDH1-IGF1R; IGF2-IGF2R; CXCL12-ITGB1; CDH1-PTPRF; JAM3-ITGB1; APOE-LRP2; WNT5A-LRP2; FBLN1-ITGB1; LRPAP1-LRP…
Olfactory	Lens	MDK-SDC4; GPC3-IGF1R; MDK-LRP2; MDK-ITGA6; MDK-SDC1; MDK-LRP1; MDK-NOTCH2; MDK-SDC2; CALM1-MYLK; CALM2-MYLK; GPC3-CD81; CALM1-KCNQ5; GNAI2-IGF1R; CALM2-KCNQ5; BSG-SLC16A1; SLIT2-APP; CALM1-INSR; CALM1-PDE1C; CALM2-INSR; CALM2-PDE1C; SLIT2-ROBO1; GPC3-UNC5C; APP-APLP2; GPC3-LRP2; GPC3-LRP1; DLK1-NOTCH3; DLK1-NOTCH2; IGF2-IGF1R; WNT5A-PTPRK; CDH1-IGF1R; ARF1-INSR; CDH1-PTPRF; BMP7-PTPRK; SLIT2-ROBO…
Olfactory	NC	MDK-NCL; LAMA1-RPSA; MDK-LRP1; MDK-SDC1; MDK-ITGA6; GPC3-IGF1R; MDK-NOTCH2; GNAI2-IGF1R; SLIT2-ROBO1; GPC3-UNC5C; GPC3-LRP1; CALR-LRP1; NECTIN3-CADM1; DLK1-NOTCH2; DLK1-NOTCH3; GNAI2-EDNRA; APP-LRP6; PDAP1-PDGFRB; IGF2-IGF1R; CDH1-IGF1R; SEMA3A-NRP2; VCAN-ITGB1; ARF1-INSR; APP-DCC; SLIT2-DCC; APP-LRP1; SLIT2-SDC1; PDGFC-PDGFRA; WNT5A-ROR1; APP-GPC1; SLIT2-GPC1; CXCL12-ITGB1; SLIT2-ROBO2; JAM3-ITG…
Olfactory	Neural plate	MDK-NCL; LAMA1-RPSA; HSPA8-LRP2; MDK-LRP2; MDK-PTPRZ1; HSPA8-LDLR; MDK-ITGA6; MDK-NOTCH2; GPC3-IGF1R; MDK-LRP1; MDK-SDC1; MDK-SDC2; CALM1-PTPRA; CALM1-HMMR; GNAI2-IGF1R; EFNA5-EPHA7; APP-DCC; SLIT2-DCC; CALM1-CACNA1C; CALM2-CACNA1C; CDH1-CDH2; GPC3-LRP2; SLIT2-ROBO1; NECTIN3-CADM1; DLK1-NOTCH2; GPC3-LRP1; DLK1-NOTCH3; DLK1-NOTCH1; AFDN-EPHA7; SLIT2-ROBO2; ADAM10-CADM1; IGF2-IGF1R; APP-LRP6; CDH1-…
Olfactory	Olfactory	MDK-ITGA6; GPC3-IGF1R; MDK-LRP2; MDK-SDC2; MDK-NOTCH2; MDK-SDC1; MDK-SDC4; CALM1-MYLK; MDK-LRP1; CALM2-MYLK; CALM1-KCNQ5; GNAI2-IGF1R; CALM2-KCNQ5; GPC3-CD81; NECTIN3-CADM1; SLIT2-APP; SLIT2-ROBO1; SLIT2-ROBO2; DLK1-NOTCH3; ADAM10-CADM1; DLK1-NOTCH2; GPC3-LRP1; CDH1-PTPRM; CDH1-CDH2; IGF2-IGF1R; CDH1-IGF1R; WNT5A-PTPRK; GNAI2-F2R; ARF1-INSR; BMP7-PTPRK; APP-TSPAN12; CDH1-PTPRF; SEMA3A-NRP2; CALM3…
Olfactory	Otic	MDK-NCL; EFNA5-EPHA4; MDK-ITGA6; CALM1-MYLK; CALM2-MYLK; SLIT2-ROBO1; GPC3-UNC5C; GPC3-CD81; SLIT2-APP; NECTIN3-CADM1; EFNB2-EPHA4; EFNA4-EPHA4; SLIT3-ROBO1; EFNA2-EPHA4; ADAM10-CADM1; WNT5A-ROR1; CALM3-MYLK; CDH1-CDH2; SLIT2-ROBO2; WNT5A-PTPRK; SFRP1-FZD2; CDH1-PTPRF; WNT5A-FZD2; RGMA-BMPR1B; BMP7-PTPRK; WNT5A-ROR2; CXCL12-ITGB1; AFDN-EPHA7; FAM3C-LAMP1; WNT5B-LRP6; WNT5B-LRP6; VEGFA-ITGB1; WNT5…
Olfactory	Trigeminal	MDK-SDC4; MDK-ITGA6; MDK-LRP2; GPC3-CD81; SLIT2-APP; SLIT2-ROBO1; DLK1-NOTCH3; CDH1-PTPRF; WNT5A-ROR2; NECTIN3-NECTIN2; APP-TSPAN12; WNT5A-ROR1; CDH1-PTPRM; WNT5A-PTPRK; LAMC1-DAG1; FAM3C-LAMP1; BMP7-PTPRK; LAMB1-DAG1; AGRN-DAG1; CXCL12-ITGB1; AFDN-EPHB2; IGF2-IGF2R; HSPG2-DAG1; LTBP1-ITGB5; LAMA5-DAG1; LAMA1-DAG1; CXCL12-SDC4; ARF6-SMAP1; WNT5B-LRP6; WNT5B-LRP6; LAMA5-BCAM; VEGFA-ITGB1; COL18A1-…
Otic	Adenohypophyseal	MDK-NCL; PTN-NCL; APP-RPSA; HAPLN1-PRTG; CALM2-MYLK; CALM1-MYLK; DNAJB11-PRTG; BSG-SLC16A1; EFNA5-EPHB1; APP-APLP2; SLIT2-ROBO1; NECTIN3-CADM1; SLIT2-APP; ADAM10-CADM1; APP-LRP6; APP-TSPAN12; CDH1-PTPRF; CDH1-PTPRM; NECTIN3-NECTIN2; CALM3-MYLK; COL18A1-GPC4; FN1-ITGA6; ADAM10-TSPAN5; SEMA3A-NRP2; NECTIN3-NECTIN1; ADAM10-TSPAN12; HAS2-HMMR; EFNB2-EPHB1
Otic	Epibranchial	MDK-NCL; PTN-NCL; APP-RPSA; HAPLN1-PRTG; DNAJB11-PRTG; MDK-SDC4; CALM2-MYLK; CALM1-MYLK; PTN-SDC4; BSG-SLC16A1; SLIT2-APP; APP-APLP2; SLIT2-ROBO1; NECTIN3-CADM1; ADAM10-CADM1; APP-LRP6; VCAN-ITGB1; APP-TSPAN12; CDH1-PTPRF; NECTIN3-NECTIN2; FAM3C-LAMP1; AFDN-EPHB2; FN1-ITGA6; EFNA4-EPHA4; IGF2-IGF2R; ADAM10-TSPAN12; HAS2-HMMR
Otic	Epithelial	PTN-NCL; HSPA8-LRP2; MDK-LRP2; HAPLN1-PRTG; CALM1-PTPRA; HSP90B1-LRP1; DNAJB11-PRTG; MDK-SDC2; CALM2-KCNQ5; MDK-LRP1; CALM1-KCNQ5; CALM1-HMMR; CALM1-RYR2; PTN-SDC2; SLIT2-APP; GPC3-UNC5C; PTN-SDC4; GPC3-LRP2; SEMA6A-PLXNA2; CALR-LRP1; GPC3-FLT1; APP-APLP2; ARPC5-LRP2; VCAN-ITGB1; SEMA6A-PLXNA4; ACTR2-LRP2; CDH1-IGF1R; FBLN1-ITGB1; IGF2-IGF1R; LAMC1-DAG1; IGF2-IGF2R; CDH1-PTPRF; APP-LRP1; FAM3C-LA…
Otic	Lens	APP-RPSA; HMGB1-SDC1; HSP90B1-LRP1; CALM2-MYLK; CALM1-MYLK; MDK-SDC4; BSG-SLC16A1; CALM2-KCNQ5; MDK-SDC1; MDK-LRP1; CALM1-KCNQ5; MDK-SDC2; PTN-SDC4; PTN-PTPRS; PTN-CDH10; PTN-SDC1; CALM2-INSR; CALM1-INSR; PTN-SDC2; CALM2-PDE1C; PTN-PLXNB2; CALM1-PDE1C; SLIT2-APP; APP-APLP2; SLIT2-ROBO1; SEMA6A-PLXNA2; CALR-LRP1; CALR-ITGAV; SEMA6A-PLXNA4; APP-LRP6; ARF1-INSR; CDH1-IGF1R; VCAN-ITGB1; IGF2-IGF1R; C…
Otic	NC	MDK-NCL; PTN-NCL; APP-RPSA; HMGB1-SDC1; HSP90B1-LRP1; MDK-LRP1; MDK-SDC1; HAPLN1-PRTG; CALM1-HMMR; CALM1-PTPRA; PTN-SDC1; PTN-PTPRS; CALM2-INSR; CALM1-INSR; BSG-SLC16A1; SEMA6A-PLXNA4; SLIT2-ROBO1; CALR-LRP1; CALR-ITGAV; NECTIN3-CADM1; ADAM10-CADM1; APP-LRP6; VCAN-ITGB1; PDAP1-PDGFRB; APP-DCC; ARF1-INSR; CDH1-IGF1R; RTN4-TNFRSF19; GNAI2-EDNRA; APP-LRP1; SLIT2-DCC; APP-GPC1; APP-NOTCH2; FBLN1-ITGB…
Otic	Neural plate	MDK-NCL; PTN-NCL; APP-RPSA; HMGB1-SDC1; YBX1-NOTCH1; HSPA8-LRP2; HSPA8-LDLR; HAPLN1-PRTG; HSP90B1-LRP1; MDK-LRP2; EFNA5-EPHA7; MDK-PTPRZ1; MDK-ITGA6; MDK-NOTCH2; DNAJB11-PRTG; CALM1-PTPRA; CALM1-HMMR; MDK-LRP1; PTN-PTPRZ1; PTN-PTPRS; MDK-SDC2; CALM2-MYLK; APP-DCC; PTN-SDC1; CALM2-INSR; CALM1-INSR; PTN-SDC2; EFNA5-EPHB2; PTN-PLXNB2; CALM2-CACNA1C; CALM1-CACNA1C; EFNA5-EPHB1; SLIT2-DCC; CDH1-CDH2; …
Otic	Olfactory	PTN-NCL; APP-RPSA; HMGB1-SDC1; MDK-ITGA6; CALM2-MYLK; CALM1-MYLK; HSP90B1-LRP1; CALM2-KCNQ5; CALM1-KCNQ5; MDK-SDC2; PTN-PTPRS; PTN-SDC2; BSG-SLC16A1; PTN-SDC1; CALM2-INSR; CALM1-INSR; PTN-SDC4; PTN-PLXNB2; EFNA5-EPHB1; NECTIN3-CADM1; ADAM10-CADM1; SLIT2-APP; APP-APLP2; SLIT2-ROBO1; CALR-LRP1; CALR-ITGAV; SLIT2-ROBO2; APP-LRP6; CDH1-PTPRM; CDH1-CDH2; APP-TSPAN12; CDH1-IGF1R; ARF1-INSR; VCAN-ITGB1;…
Otic	Otic	MDK-NCL; PTN-NCL; APP-RPSA; EFNA5-EPHA4; CALM2-MYLK; CALM1-MYLK; HAPLN1-PRTG; MDK-ITGA6; DNAJB11-PRTG; BSG-SLC16A1; SLIT2-ROBO1; SLIT2-APP; APP-APLP2; NECTIN3-CADM1; EFNB2-EPHA4; EFNA4-EPHA4; SLIT3-ROBO1; ADAM10-CADM1; APP-LRP6; VCAN-ITGB1; CALM3-MYLK; APP-TSPAN12; CDH1-CDH2; SLIT2-ROBO2; CDH1-PTPRF; FAM3C-LAMP1; AFDN-EPHA7; FN1-ITGA6; ADAM10-TSPAN5; LAMC1-ITGA6; ADAM10-TSPAN12; CDH1-ERBB3; HAS2-…
Otic	Trigeminal	PTN-NCL; APP-RPSA; MDK-SDC4; PTN-SDC4; HAPLN1-PRTG; MDK-ITGA6; CALM2-MYLK; BSG-SLC16A1; SLIT2-APP; APP-APLP2; SLIT2-ROBO1; SEMA6A-PLXNA2; SEMA6A-PLXNA4; APP-LRP6; CDH1-PTPRF; APP-TSPAN12; VCAN-ITGB1; NECTIN3-NECTIN2; LAMC1-DAG1; CDH1-PTPRM; LAMB1-DAG1; FAM3C-LAMP1; AFDN-EPHB2; FN1-ITGA6; IGF2-IGF2R; ARF6-SMAP1; ADAM10-TSPAN5; COL18A1-ITGB5; COL18A1-GPC4; LAMC1-ITGA6; ADAM10-TSPAN12; LTBP1-ITGB5; …
Trigeminal	Adenohypophyseal	MDK-NCL; PTN-NCL; APP-RPSA; HAPLN1-PRTG; EFNA5-EPHA4; CALM1-MYLK; EFNA5-EPHB1; CALM2-MYLK; CALM1-HMMR; BSG-SLC16A1; APP-APLP2; SEMA3A-NRP2; NECTIN3-CADM1; SLIT3-ROBO1; CDH1-PTPRF; APP-LRP6; CDH1-IGF1R; CDH1-PTPRM; APP-TSPAN12; WNT6-LRP6; WNT6-LRP6; BMP5-PTPRD; ARPC5-LRP2; COL18A1-GPC4; CALM3-MYLK; CDH1-CDH2; NECTIN3-NECTIN2; SOSTDC1-LRP6; BMP5-ACVR2B; BMP5-ACVR2A; BMP2-ACVR2B; IGF2-IGF2R; APOE-LR…
Trigeminal	Epibranchial	MDK-NCL; APP-RPSA; PTN-NCL; HAPLN1-PRTG; EFNA5-EPHA4; CALM1-MYLK; CALM1-HMMR; MDK-SDC4; DNAJB11-PRTG; EFNA5-EPHB2; CALM2-MYLK; BSG-SLC16A1; APP-APLP2; PTN-SDC4; NECTIN3-CADM1; SLIT3-ROBO1; CDH1-IGF1R; APP-LRP6; APP-TSPAN12; CDH1-PTPRF; WNT6-LRP6; WNT6-LRP6; CALM3-MYLK; NECTIN3-NECTIN2; AFDN-EPHB2; SOSTDC1-LRP6; IGF2-IGF2R; CDH1-CDH2; AGRN-ITGB1; BMP5-ACVR2B; BMP5-ACVR2B; EFNA4-EPHA4; APOE-LSR; BM…
Trigeminal	Epithelial	APP-RPSA; HSPA8-LRP2; HAPLN1-PRTG; MDK-LRP2; CALM1-PTPRA; CALM1-KCNQ5; HSP90B1-LRP1; GPC3-UNC5C; CALM1-HMMR; CALM2-KCNQ5; GPC3-LRP2; GPC3-IGF1R; CALM1-RYR2; DNAJB11-PRTG; EFNA5-EPHB2; MDK-SDC2; MDK-LRP1; GNAI2-IGF1R; GPC3-FLT1; GPC3-CD81; BSG-SLC16A1; ARPC5-LRP2; APP-APLP2; CALR-LRP1; CDH1-IGF1R; PTN-SDC2; SLIT2-APP; APOE-LRP2; GPC3-LRP1; CDH1-PTPRF; SEMA3A-NRP1; SEMA3A-NRP1; PTN-SDC4; ACTR2-LRP2…
Trigeminal	Lens	APP-RPSA; HMGB1-SDC1; HAPLN1-PRTG; CALM1-MYLK; BSG-SLC16A1; CALM2-MYLK; CALM1-KCNQ5; GPC3-IGF1R; EFNA5-EPHB2; MDK-SDC4; HSP90B1-LRP1; CALM2-KCNQ5; CALM1-HMMR; CALM1-PTPRA; EFNA5-EPHB1; CALM1-INSR; MDK-SDC1; MDK-LRP1; MDK-SDC2; CALM1-PDE1C; CALM2-INSR; CALM2-PDE1C; GNAI2-IGF1R; GPC3-CD81; APP-APLP2; BMP5-PTPRD; CALR-LRP1; CDH1-IGF1R; SLIT3-ROBO1; PTN-SDC4; CALR-ITGAV; PTN-PTPRS; PTN-CDH10; CDH1-PT…
Trigeminal	NC	MDK-NCL; PTN-NCL; APP-RPSA; HMGB1-SDC1; HAPLN1-PRTG; HSP90B1-LRP1; CALM1-HMMR; CALM1-PTPRA; MDK-LRP1; MDK-SDC1; EFNA5-EPHA7; EFNA5-EPHB2; CALM1-INSR; BSG-SLC16A1; CALM2-INSR; CALR-LRP1; GPC3-UNC5C; SLIT3-ROBO1; CALR-ITGAV; SEMA3A-NRP2; APP-APLP2; PTN-SDC1; NECTIN3-CADM1; GPC3-LRP1; PTN-PTPRS; CDH1-IGF1R; APP-LRP6; RTN4-TNFRSF19; APP-DCC; WNT6-LRP6; ARF1-INSR; GNAI2-EDNRA; WNT6-FZD3; IGF2-IGF1R; P…
Trigeminal	Neural plate	MDK-NCL; PTN-NCL; APP-RPSA; HAPLN1-PRTG; EFNA5-EPHA7; YBX1-NOTCH1; EFNA5-EPHA4; EFNA5-EPHB2; CALM1-PTPRA; CALM1-HMMR; EFNA5-EPHB1; MDK-LRP2; MDK-PTPRZ1; HSP90B1-LRP1; CALM1-MYLK; MDK-ITGA6; GPC3-IGF1R; MDK-NOTCH2; DNAJB11-PRTG; MDK-LRP1; CALM2-MYLK; CALM1-INSR; MDK-SDC2; CALM1-CACNA1C; CALM2-INSR; APP-DCC; CALM2-CACNA1C; BSG-SLC16A1; GNAI2-IGF1R; CDH1-CDH2; APP-APLP2; CALR-LRP1; PTN-PTPRZ1; PTN-P…
Trigeminal	Olfactory	APP-RPSA; HAPLN1-PRTG; EFNA5-EPHA4; CALM1-MYLK; MDK-ITGA6; CALM2-MYLK; EFNA5-EPHB1; EFNA5-EPHA7; CALM1-KCNQ5; CALM1-HMMR; GPC3-IGF1R; EFNA5-EPHB2; CALM2-KCNQ5; CALM1-PTPRA; HSP90B1-LRP1; MDK-SDC2; BSG-SLC16A1; CALM1-INSR; GNAI2-IGF1R; CALM2-INSR; NECTIN3-CADM1; APP-APLP2; CDH1-PTPRM; CDH1-CDH2; CDH1-IGF1R; ADAM10-CADM1; CALR-ITGAV; SEMA3A-NRP2; PTN-PTPRS; SLIT3-ROBO1; PTN-SDC2; SLIT3-ROBO2; APP-L…
Trigeminal	Otic	MDK-NCL; PTN-NCL; APP-RPSA; EFNA5-EPHA4; HAPLN1-PRTG; CALM1-MYLK; CALM2-MYLK; EFNA5-EPHA7; MDK-ITGA6; CALM1-HMMR; BSG-SLC16A1; CALM1-PTPRA; DNAJB11-PRTG; GPC3-UNC5C; SLIT3-ROBO1; EFNB2-EPHA4; APP-APLP2; EFNA4-EPHA4; NECTIN3-CADM1; SLIT2-ROBO1; ADAM10-CADM1; APP-LRP6; CDH1-CDH2; CDH1-IGF1R; CDH1-PTPRF; WNT6-LRP6; WNT6-LRP6; CALM3-MYLK; APP-TSPAN12; AFDN-EPHA7; SLIT3-ROBO2; SOSTDC1-LRP6; BMP5-ACVR2…
Trigeminal	Trigeminal	APP-RPSA; HAPLN1-PRTG; MDK-SDC4; EFNA5-EPHA4; MDK-ITGA6; EFNA5-EPHB2; CALM1-MYLK; CALM1-HMMR; CALM1-PTPRA; CALM2-MYLK; BSG-SLC16A1; PTN-SDC4; APP-APLP2; CDH1-PTPRF; SLIT3-ROBO1; CDH1-PTPRM; CDH1-IGF1R; APP-LRP6; APP-TSPAN12; BMP5-PTPRD; LAMC1-DAG1; WNT6-LRP6; WNT6-LRP6; NECTIN3-NECTIN2; LAMB1-DAG1; LAMA5-DAG1; AGRN-DAG1; ARPC5-LRP2; AFDN-EPHB2; IGF2-IGF2R; COL18A1-ITGB5; COL18A1-GPC4; SOSTDC1-LRP…
