## Supplementary Table 2 for "Single-cell, clonal and spatial atlases of cranial placodes illuminate their specification and evolution"

Genes	Ensembl_ID	Num_Probesets	Codewords	Annotation;;
2010300C02Rik	ENSMUSG00000026090	8	1	CA2;;
Acsbg1	ENSMUSG00000032281	7	1	Astrocytes;;
Acta2	ENSMUSG00000035783	8	1	Pericytes / smooth muscle cells;;
Acvrl1	ENSMUSG00000000530	8	1	Endothelial cells;;
Adamts2	ENSMUSG00000036545	8	1	L2 IT ENTm;;
Adamtsl1	ENSMUSG00000066113	8	1	CT SUB;;
Adgrl4	ENSMUSG00000039167	8	1	Endothelial cells;;
Aldh1a2	ENSMUSG00000013584	7	1	VLMC;;
Angpt1	ENSMUSG00000022309	8	1	L5 PPP;;
Ano1	ENSMUSG00000031075	8	1	Pericytes / smooth muscle cells;;
Aqp4	ENSMUSG00000024411	8	1	Astrocytes;;
Arc	ENSMUSG00000022602	8	1	L4/5 IT CTX;;
Arhgap12	ENSMUSG00000041225	8	1	CA1-ProS;;
Arhgap25	ENSMUSG00000030047	8	1	Microglia / perivascular macrophages;;
Arhgap6	ENSMUSG00000031355	8	1	Pericytes / smooth muscle cells;;
Arhgef28	ENSMUSG00000021662	8	1	CA2;;
Bcl11b	ENSMUSG00000048251	8	1	CA2;;
Bdnf	ENSMUSG00000048482	8	1	Car3;;
Bhlhe22	ENSMUSG00000025128	8	1	CA2;;
Bhlhe40	ENSMUSG00000030103	8	1	SUB-ProS;;
Btbd11	ENSMUSG00000020042	8	1	Pvalb interneurons;;
Cabp7	ENSMUSG00000009075	8	1	CA2;;
Cacna2d2	ENSMUSG00000010066	8	1	Cajal-Retzius cells;;
Calb1	ENSMUSG00000028222	8	1	Sst interneurons;;
Calb2	ENSMUSG00000003657	7	1	Cajal-Retzius cells;;
Car4	ENSMUSG00000000805	8	1	Endothelial cells;;
Carmn	ENSMUSG00000097324	8	1	Pericytes / smooth muscle cells;;
Cbln1	ENSMUSG00000031654	8	1	L4 RSP-ACA;;
Cbln4	ENSMUSG00000067578	8	1	L2 IT ENTm;;
Ccn2	ENSMUSG00000019997	8	1	L6b CTX;;
Cd24a	ENSMUSG00000047139	8	1	Cajal-Retzius cells;;
Cd300c2	ENSMUSG00000044811	8	1	Microglia / perivascular macrophages;;
Cd44	ENSMUSG00000005087	8	1	L3 IT ENT;;
Cd53	ENSMUSG00000040747	8	1	Microglia / perivascular macrophages;;
Cd68	ENSMUSG00000018774	8	1	Microglia / perivascular macrophages;;
Cd93	ENSMUSG00000027435	8	1	Endothelial cells;;
Cdh13	ENSMUSG00000031841	8	1	L2 IT ENTm;;
Cdh20	ENSMUSG00000050840	8	1	Astrocytes;;
Cdh4	ENSMUSG00000000305	8	1	Cajal-Retzius cells;;
Cdh6	ENSMUSG00000039385	8	1	SUB-ProS;;
Cdh9	ENSMUSG00000025370	8	1	Dentate gyrus granule cells;;
Chat	ENSMUSG00000021919	8	1	Vip interneurons;;
Chodl	ENSMUSG00000022860	8	1	Sst Chodl inteneurons;;
Chrm2	ENSMUSG00000045613	8	1	Sst Chodl inteneurons;;
Cldn5	ENSMUSG00000041378	4	1	Endothelial cells;;
Clmn	ENSMUSG00000021097	8	1	Astrocytes;;
Cntn6	ENSMUSG00000030092	8	1	NP SUB;;
Cntnap4	ENSMUSG00000031772	8	1	Pvalb interneurons;;
Cntnap5b	ENSMUSG00000067028	8	1	L2/3 IT RHP;;
Cobll1	ENSMUSG00000034903	8	1	Endothelial cells;;
Col19a1	ENSMUSG00000026141	8	1	Sncg interneurons;;
Col1a1	ENSMUSG00000001506	7	1	VLMC;;
Col6a1	ENSMUSG00000001119	8	1	VLMC;;
Cort	ENSMUSG00000028971	4	1	Sst Chodl inteneurons;;
Cplx3	ENSMUSG00000039714	7	1	L6b CTX;;
Cpne4	ENSMUSG00000032564	8	1	CA2;;
Cpne6	ENSMUSG00000022212	8	1	CA3;;
Cpne8	ENSMUSG00000052560	8	1	Meis2;;
Crh	ENSMUSG00000049796	8	1	Vip interneurons;;
Cspg4	ENSMUSG00000032911	8	1	Pericytes / smooth muscle cells;;
Cux2	ENSMUSG00000042589	8	1	Car3;;
Cwh43	ENSMUSG00000029154	8	1	L6b/CT ENT;;
Cyp1b1	ENSMUSG00000024087	8	1	VLMC;;
Dcn	ENSMUSG00000019929	8	1	VLMC;;
Deptor	ENSMUSG00000022419	8	1	L5 IT CTX;;
Dkk3	ENSMUSG00000030772	8	1	L5 IT CTX;;
Dner	ENSMUSG00000036766	8	1	Lamp5 interneurons;;
Dpy19l1	ENSMUSG00000043067	8	1	L5 PPP;;
Dpyd	ENSMUSG00000033308	8	1	L2 IT ENTl;;
Ebf3	ENSMUSG00000010476	8	1	Cajal-Retzius cells;;
Emcn	ENSMUSG00000054690	8	1	Endothelial cells;;
Epha4	ENSMUSG00000026235	7	1	CA3;;
Eya4	ENSMUSG00000010461	8	1	Pvalb interneurons;;
Fezf2	ENSMUSG00000021743	8	1	L5 NP CTX;;
Fgd5	ENSMUSG00000034037	8	1	Endothelial cells;;
Fhod3	ENSMUSG00000034295	8	1	L4/5 IT CTX;;
Fibcd1	ENSMUSG00000026841	8	1	CA1-ProS;;
Fign	ENSMUSG00000075324	8	1	L2/3 IT ENTl;;
Fmod	ENSMUSG00000041559	8	1	VLMC;;
Fn1	ENSMUSG00000026193	8	1	Endothelial cells;;
Fos	ENSMUSG00000021250	8	1	Pericytes / smooth muscle cells;;
Foxp2	ENSMUSG00000029563	8	1	L6 CT CTX;;
Gad1	ENSMUSG00000070880	4	1	Lamp5 interneurons;;
Gad2	ENSMUSG00000026787	4	1	Lamp5 interneurons;;
Gadd45a	ENSMUSG00000036390	8	1	L6 CT CTX;;
Galnt14	ENSMUSG00000024064	8	1	L6 IT ENTl;;
Garnl3	ENSMUSG00000038860	8	1	L6 CT CTX;;
Gfap	ENSMUSG00000020932	4	1	Astrocytes;;
Gfra2	ENSMUSG00000022103	8	1	L4/5 IT CTX;;
Gjb2	ENSMUSG00000046352	8	1	VLMC;;
Gjc3	ENSMUSG00000056966	8	1	Oligodendrocytes;;
Gli3	ENSMUSG00000021318	7	1	Astrocytes;;
Gm19410	ENSMUSG00000109372	8	1	L5 PT CTX;;
Gm2115	ENSMUSG00000097789	8	1	SUB-ProS;;
Gng12	ENSMUSG00000036402	8	1	L6b CTX;;
Gpr17	ENSMUSG00000052229	8	1	Oligodendrocytes;;
Grik3	ENSMUSG00000001985	8	1	Meis2;;
Gsg1l	ENSMUSG00000046182	8	1	L2 IT ENTm;;
Gucy1a1	ENSMUSG00000033910	8	1	Pericytes / smooth muscle cells;;
Hapln1	ENSMUSG00000021613	8	1	Lamp5 interneurons;;
Hat1	ENSMUSG00000027018	8	1	CA3;;
Hpcal1	ENSMUSG00000071379	8	1	L3 IT ENT;;
Hs3st2	ENSMUSG00000046321	8	1	L5 IT CTX;;
Htr1f	ENSMUSG00000050783	8	1	Meis2;;
Id2	ENSMUSG00000020644	8	1	Astrocytes;;
Igf1	ENSMUSG00000020053	8	1	Vip interneurons;;
Igf2	ENSMUSG00000048583	8	1	VLMC;;
Igfbp4	ENSMUSG00000017493	8	1	CA2;;
Igfbp5	ENSMUSG00000026185	8	1	L3 IT ENT;;
Igfbp6	ENSMUSG00000023046	6	1	L2/3 IT CTX;;
Igsf21	ENSMUSG00000040972	8	1	L6b/CT ENT;;
Ikzf1	ENSMUSG00000018654	8	1	Microglia / perivascular macrophages;;
Inpp4b	ENSMUSG00000037940	8	1	Pericytes / smooth muscle cells;;
Kcnh5	ENSMUSG00000034402	8	1	L4/5 IT CTX;;
Kcnmb2	ENSMUSG00000037610	8	1	Pvalb interneurons;;
Kctd12	ENSMUSG00000098557	7	1	Sncg interneurons;;
Kctd8	ENSMUSG00000037653	8	1	Cajal-Retzius cells;;
Kdr	ENSMUSG00000062960	8	1	Endothelial cells;;
Lamp5	ENSMUSG00000027270	8	1	Lamp5 interneurons;;
Laptm5	ENSMUSG00000028581	8	1	Microglia / perivascular macrophages;;
Ly6a	ENSMUSG00000075602	8	1	Endothelial cells;;
Lypd6	ENSMUSG00000050447	8	1	Sst interneurons;;
Mapk4	ENSMUSG00000024558	8	1	Astrocytes;;
Mdga1	ENSMUSG00000043557	8	1	Car3;;
Mecom	ENSMUSG00000027684	8	1	Endothelial cells;;
Meis2	ENSMUSG00000027210	8	1	Meis2;;
Myl4	ENSMUSG00000061086	8	1	L5 NP CTX;;
Myo16	ENSMUSG00000039057	8	1	Meis2;;
Ndst3	ENSMUSG00000027977	8	1	L5 PPP;;
Ndst4	ENSMUSG00000027971	8	1	Sst Chodl inteneurons;;
Necab1	ENSMUSG00000040536	8	1	Sncg interneurons;;
Necab2	ENSMUSG00000031837	7	1	CA2;;
Nell1	ENSMUSG00000055409	8	1	L4 RSP-ACA;;
Neto2	ENSMUSG00000036902	8	1	L5 NP CTX;;
Neurod6	ENSMUSG00000037984	7	1	CA3;;
Nostrin	ENSMUSG00000034738	8	1	Endothelial cells;;
Npnt	ENSMUSG00000040998	8	1	L5 PT CTX;;
Npy2r	ENSMUSG00000028004	8	1	CA3;;
Nr2f2	ENSMUSG00000030551	8	1	Pericytes / smooth muscle cells;;
Nrep	ENSMUSG00000042834	8	1	L4 RSP-ACA;;
Nrn1	ENSMUSG00000039114	8	1	L2 IT ENTl;;
Nrp2	ENSMUSG00000025969	8	1	CA3;;
Nts	ENSMUSG00000019890	8	1	L5 PPP;;
Ntsr2	ENSMUSG00000020591	5	1	Astrocytes;;
Nwd2	ENSMUSG00000090061	8	1	L2 IT ENTm;;
Nxph3	ENSMUSG00000046719	8	1	NP SUB;;
Opalin	ENSMUSG00000050121	8	1	Oligodendrocytes;;
Opn3	ENSMUSG00000026525	8	1	L4 RSP-ACA;;
Orai2	ENSMUSG00000039747	8	1	Dentate gyrus granule cells;;
Paqr5	ENSMUSG00000032278	8	1	Endothelial cells;;
Parm1	ENSMUSG00000034981	8	1	L4 RSP-ACA;;
Pcsk5	ENSMUSG00000024713	8	1	NP PPP;;
Pde11a	ENSMUSG00000075270	8	1	Lamp5 interneurons;;
Pde7b	ENSMUSG00000019990	8	1	Astrocytes;;
Pdgfra	ENSMUSG00000029231	8	1	VLMC;;
Pdyn	ENSMUSG00000027400	7	1	Sst interneurons;;
Pdzd2	ENSMUSG00000022197	7	1	Cajal-Retzius cells;;
Pdzrn3	ENSMUSG00000035357	8	1	L4 RSP-ACA;;
Pecam1	ENSMUSG00000020717	8	1	Endothelial cells;;
Penk	ENSMUSG00000045573	8	1	Vip interneurons;;
Pglyrp1	ENSMUSG00000030413	5	1	Endothelial cells;;
Pip5k1b	ENSMUSG00000024867	8	1	Pericytes / smooth muscle cells;;
Pkib	ENSMUSG00000019876	8	1	L2 IT ENTl;;
Plch1	ENSMUSG00000036834	8	1	L3 IT ENT;;
Plcxd2	ENSMUSG00000087141	8	1	L5 NP CTX;;
Plcxd3	ENSMUSG00000049148	8	1	L2 IT ENTl;;
Plekha2	ENSMUSG00000031557	8	1	Pericytes / smooth muscle cells;;
Pln	ENSMUSG00000038583	8	1	Pericytes / smooth muscle cells;;
Pou3f1	ENSMUSG00000090125	4	1	L5 PPP;;
Ppp1r1b	ENSMUSG00000061718	8	1	L6 CT CTX;;
Prdm8	ENSMUSG00000035456	8	1	CA2;;
Prox1	ENSMUSG00000010175	8	1	Dentate gyrus granule cells;;
Prph	ENSMUSG00000023484	6	1	L4 RSP-ACA;;
Prr16	ENSMUSG00000073565	8	1	L5 NP CTX;;
Prss35	ENSMUSG00000033491	8	1	CT SUB;;
Pthlh	ENSMUSG00000048776	8	1	Vip interneurons;;
Pvalb	ENSMUSG00000005716	6	1	Pvalb interneurons;;
Rab3b	ENSMUSG00000003411	8	1	Sst interneurons;;
Rasgrf2	ENSMUSG00000021708	8	1	Lamp5 interneurons;;
Rasl10a	ENSMUSG00000034209	4	1	Dentate gyrus granule cells;;
Rbp4	ENSMUSG00000024990	8	1	Sst interneurons;;
Rfx4	ENSMUSG00000020037	8	1	Astrocytes;;
Rims3	ENSMUSG00000032890	8	1	L4/5 IT CTX;;
Rmst	ENSMUSG00000112117	8	1	CT SUB;;
Rnf152	ENSMUSG00000047496	8	1	L5 NP CTX;;
Ror1	ENSMUSG00000035305	8	1	VLMC;;
Rorb	ENSMUSG00000036192	8	1	Astrocytes;;
Rprm	ENSMUSG00000075334	8	1	L6 CT CTX;;
Rspo1	ENSMUSG00000028871	7	1	L4 RSP-ACA;;
Rspo2	ENSMUSG00000051920	8	1	L2 IT ENTm;;
Rxfp1	ENSMUSG00000034009	7	1	L5 PPP;;
Satb2	ENSMUSG00000038331	8	1	NP PPP;;
Sdk2	ENSMUSG00000041592	8	1	L6b CTX;;
Sema3a	ENSMUSG00000028883	8	1	L2 IT ENTl;;
Sema3d	ENSMUSG00000040254	8	1	Oligodendrocytes;;
Sema3e	ENSMUSG00000063531	8	1	Meis2;;
Sema5b	ENSMUSG00000052133	7	1	NP SUB;;
Sema6a	ENSMUSG00000019647	8	1	Oligodendrocytes;;
Shisa6	ENSMUSG00000053930	8	1	CA3;;
Siglech	ENSMUSG00000051504	8	1	Microglia / perivascular macrophages;;
Sipa1l3	ENSMUSG00000030583	8	1	CA1-ProS;;
Sla	ENSMUSG00000022372	8	1	Microglia / perivascular macrophages;;
Slc13a4	ENSMUSG00000029843	7	1	VLMC;;
Slc17a6	ENSMUSG00000030500	8	1	Cajal-Retzius cells;;
Slc17a7	ENSMUSG00000070570	2	1	L2 IT ENTl;;
Slc39a12	ENSMUSG00000036949	8	1	Astrocytes;;
Slc44a5	ENSMUSG00000028360	8	1	Sncg interneurons;;
Slc6a3	ENSMUSG00000021609	8	1	Meis2;;
Slfn5	ENSMUSG00000054404	8	1	Endothelial cells;;
Slit2	ENSMUSG00000031558	8	1	Pvalb interneurons;;
Sncg	ENSMUSG00000023064	6	1	Pericytes / smooth muscle cells;;
Sntb1	ENSMUSG00000060429	8	1	Pericytes / smooth muscle cells;;
Sorcs3	ENSMUSG00000063434	8	1	Vip interneurons;;
Sox10	ENSMUSG00000033006	8	1	Oligodendrocytes;;
Sox11	ENSMUSG00000063632	8	1	L6b/CT ENT;;
Sox17	ENSMUSG00000025902	8	1	Endothelial cells;;
Spag16	ENSMUSG00000053153	8	1	L6 IT ENTl;;
Spi1	ENSMUSG00000002111	8	1	Microglia / perivascular macrophages;;
Spp1	ENSMUSG00000029304	8	1	VLMC;;
Sst	ENSMUSG00000004366	2	1	Sst Chodl inteneurons;;
Stard5	ENSMUSG00000046027	7	1	NP SUB;;
Strip2	ENSMUSG00000039629	8	1	CA2;;
Syndig1	ENSMUSG00000074736	6	1	CA2;;
Syt17	ENSMUSG00000058420	8	1	L6 IT ENTl;;
Syt2	ENSMUSG00000026452	8	1	L5 PPP;;
Syt6	ENSMUSG00000027849	8	1	Meis2;;
Tacr1	ENSMUSG00000030043	8	1	Sst Chodl inteneurons;;
Tanc1	ENSMUSG00000035168	8	1	Dentate gyrus granule cells;;
Th	ENSMUSG00000000214	8	1	Meis2;;
Thsd7a	ENSMUSG00000032625	8	1	Vip interneurons;;
Tle4	ENSMUSG00000024642	8	1	NP PPP;;
Tmem132d	ENSMUSG00000034310	8	1	Car3;;
Tmem163	ENSMUSG00000026347	8	1	Cajal-Retzius cells;;
Tmem255a	ENSMUSG00000036502	8	1	L2/3 IT RHP;;
Tox	ENSMUSG00000041272	8	1	NP PPP;;
Trbc2	ENSMUSG00000076498	4	1	L6 CT CTX;;
Trem2	ENSMUSG00000023992	4	1	Microglia / perivascular macrophages;;
Trp73	ENSMUSG00000029026	8	1	Cajal-Retzius cells;;
Trpc4	ENSMUSG00000027748	7	1	SUB-ProS;;
Unc13c	ENSMUSG00000062151	8	1	L2 IT ENTm;;
Vat1l	ENSMUSG00000046844	8	1	L5 PPP;;
Vip	ENSMUSG00000019772	8	1	Vip interneurons;;
Vwc2l	ENSMUSG00000045648	8	1	NP SUB;;
Wfs1	ENSMUSG00000039474	8	1	CA1-ProS;;
Zfp366	ENSMUSG00000050919	8	1	Endothelial cells;;
Zfp536	ENSMUSG00000043456	8	1	Oligodendrocytes;;
Zfpm2	ENSMUSG00000022306	8	1	CT SUB;;
;;
Gene;Ensembl ID;Probesets
Atoh1;ENSMUSG00000073043;8
Gdf7;ENSMUSG00000037660;2
Msx1;ENSMUSG00000048450;4
Bmper;ENSMUSG00000031963;8
Wnt1;ENSMUSG00000022997;5
Wnt3a;ENSMUSG00000009900;8
Tfap2b;ENSMUSG00000025927;8
Zic1;ENSMUSG00000032368;8
Zic5;ENSMUSG00000041703;8
Foxd3;ENSMUSG00000067261;1
Plp1;ENSMUSG00000031425;8
Ets1;ENSMUSG00000032035;8
Twist1;ENSMUSG00000035799;4
Foxb1;ENSMUSG00000059246;8
Pax6;ENSMUSG00000027168;8
Nkx6-1;ENSMUSG00000035187;8
Sox2;ENSMUSG00000074637;8
Epcam;ENSMUSG00000045394;8
Cldn6;ENSMUSG00000023906;8
Six1;ENSMUSG00000051367;8
Isl1;ENSMUSG00000042258;8
Eya1;ENSMUSG00000025932;8
Eya2;ENSMUSG00000017897;8
Fgf4;ENSMUSG00000050917;8
Shh;ENSMUSG00000002633;8
Ihh;ENSMUSG00000006538;8
Fgf8;ENSMUSG00000025219;2
Bmp2;ENSMUSG00000027358;8
Bmp4;ENSMUSG00000021835;8
Crb3;ENSMUSG00000044279;6
Cdh1;ENSMUSG00000000303;8
Myocd;ENSMUSG00000020542;8
Hand2;ENSMUSG00000038193;8
Lmo2;ENSMUSG00000032698;8
Lum;ENSMUSG00000036446;8
Lmx1a;ENSMUSG00000026686;8
Tbx2;ENSMUSG00000000093;8
Pax2;ENSMUSG00000004231;8
Pax8;ENSMUSG00000026976;8
Rtn1;ENSMUSG00000021087;8
Vax1;ENSMUSG00000006270;3
Nr2e1;ENSMUSG00000019803;8
Fezf1;ENSMUSG00000029697;8
Lhx2;ENSMUSG00000000247;8
Lrrc7;ENSMUSG00000028176;8
Pitx1;ENSMUSG00000021506;2
Pitx2;ENSMUSG00000028023;8
Nkx2-3;ENSMUSG00000044220;8
Rfx6;ENSMUSG00000019900;8
Foxe1;ENSMUSG00000070990;8
Prdm12;ENSMUSG00000079466;8
Zeb1;ENSMUSG00000024238;8
Neurod1;ENSMUSG00000034701;8
Neurog1;ENSMUSG00000048904;7
Mfng;ENSMUSG00000018169;8
Inka2;ENSMUSG00000048458;8
Tfap2a;ENSMUSG00000021359;8
Phox2a;ENSMUSG00000007946;4
Neurog2;ENSMUSG00000027967;8
Phox2b;ENSMUSG00000012520;8
Egr3;ENSMUSG00000033730;8
Elf4;ENSMUSG00000031103;8
Pax3;ENSMUSG00000004872;8
Foxi3;ENSMUSG00000055874;5
Hmx1;ENSMUSG00000067438;2
Osr2;ENSMUSG00000022330;8
Aldh1a3;ENSMUSG00000015134;8
Six6;ENSMUSG00000021099;8
Gsc;ENSMUSG00000021095;3
Foxa2;ENSMUSG00000037025;8
Cer1;ENSMUSG00000038192;8
Onecut1;ENSMUSG00000043013;8
Tlx3;ENSMUSG00000040610;1
Stmn2;ENSMUSG00000027500;8
Foxc1;ENSMUSG00000050295;8
Nkx2-1;ENSMUSG00000001496;8
Iigp1;ENSMUSG00000054072;8
Spink1;ENSMUSG00000024503;8
Gata4;ENSMUSG00000021944;8
Fgb;ENSMUSG00000033831;8
Pax9;ENSMUSG00000001497;8
Nkx2-6;ENSMUSG00000044186;4
Vgll2;ENSMUSG00000049641;5
Krt14;ENSMUSG00000045545;8
Cldn11;ENSMUSG00000037625;8
Cxcl12;ENSMUSG00000061353;8
Cxcr4;ENSMUSG00000045382;8
Pdgfa;ENSMUSG00000025856;8
Esrp1;ENSMUSG00000040728;8
Spint2;ENSMUSG00000074227;6
Dlx5;ENSMUSG00000029755;7
Mki67;ENSMUSG00000031004;8
Cdh2;ENSMUSG00000024304;8
T;ENSMUSG00000062327;8
Klhl14;ENSMUSG00000042514;8
Ccdc80;ENSMUSG00000022665;8
Enpp2;ENSMUSG00000022425;8
Ralyl;ENSMUSG00000039717;8
Samd5;ENSMUSG00000060487;8
Cnpy1;ENSMUSG00000044681;8
